# Single cell data enables dissecting cell types present in bulk transcriptome data

**DOI:** 10.1101/2024.07.30.605755

**Authors:** Wasco Wruck, James Adjaye

## Abstract

The quality of organoid models can be assessed by single-cell-RNA-sequencing (scRNA-seq) but often only bulk transcriptome data is available. Here we present a pipeline for the analysis of scRNA-seq data and subsequent “deconvolution”, which is a method for estimating cell type fractions in bulk transcriptome data based on expression profiles and cell types found in scRNA-seq data derived from biopsies. We applied this pipeline on bulk iPSC-derived kidney and brain organoid transcriptome data to identify cell types employing two scRNA-seq kidney datasets and one brain dataset. Relevant cells present in kidney (eg. proximal tubules, distal convoluted tubules and podocytes) and brain (eg. neurons, astrocytes, oligodendrocytes and microglia) with obligatory endothelial and immune-related cells were identified. We anticipate that this pipeline will also enable estimation of cell type fractions in organoids of other tissues.
