## Supplemental Item 1 for "Single cell data enables dissecting cell types present in bulk transcriptome data": clusterdesc_GSE104276.txt

cluster	celltype
0	type_IC_spiral_ganglion_neuron
1	GABAergic_neuron
2	type_IA_spiral_ganglion_neuron
3	neural_stem_cell
4	interneuron
5	Anterior_pituitary_gland_cell
6	interneuron2
7	astrocyte
8	oligodendrocyte
9	neuron
10	microglia
11	oligodendrocyte_precursor_cell
