## Supplemental Item 1 for "Single cell data enables dissecting cell types present in bulk transcriptome data": clusterdesc_GSE202109.txt

cluster	celltype
0	PT
1	PT_brushBorder
2	PT_brushBorder2
3	PT2
4	PT_brushBorder3
5	PT3
6	PT_brushBorder4
7	PT_brushBorder5
8	PT_brushBorder6
9	PT4
10	DCT
11	LOH_TAL
12	principal
13	PT5
14	mesangial
15	intercalated
16	endothelial
17	NK
18	epithelial
19	fibroblast
20	dendritic
21	intercalated2
22	pericyte
23	intercalated3
24	dendritic2
25	podocyte
