## Supplemental Item 1 for "Single cell data enables dissecting cell types present in bulk transcriptome data": clusterdesc_GSE241302.txt

cluster	celltype
0	PT_brush_border
1	LOH_thin
2	PT_brush_border2
3	LOH_TAL
4	PT
5	PT_brush_border3
6	intercalated
7	B_cell
8	PT2
9	T_cell
10	PT3
11	intercalated2
12	endothelial
13	dendritic
14	fibroblast
15	endothelial2
16	principal_cell
17	macrophage
18	NK
19	DCT
20	neutrophil
21	pericyte
22	erythroid_precursor
23	intercalated3
24	dendritic2
25	fibroblast2
26	B_cell2
27	podocyte
28	endothelial3
