## Supplemental Table 1 for "Single cell data enables dissecting cell types present in bulk transcriptome data"

### Sheet: all
dataset	contents	brain/kidney region	type	platform	PubMedId
GSE241302	1 control, 3 membranous nephropathy (MN)	kidney biopsy	single-cell RNAseq	10×Gemonics, Illumina NovaSeq 6000	37731504
GSE202109	9 donor kidney samples (CD45-enrichment not used)	kidney biopsy	single-cell RNAseq	10×Gemonics, Illumina NovaSeq 6000	36496458
GSE104276	samples of gestational week 8-26 provided in TPM file	prefrontal cortex (PFC)	single-cell RNAseq	Illumina HiSeq 4000	29539641
available from author	control, Nijmegen-breakage-syndrome (NBS), Bleomycin treatment	brain organoids	bulk	Affymetrix Human Clariom-S	35269426
GSE243133	control, Crigler-Najar-syndrome (CNS), Bilirubin treatment	brain organoids	bulk	Affymetrix Human Clariom-S	37759499
GSE186823	control, PAN treatment	kidney organoids	bulk	Affymetrix Human Clariom-S	35203286
		brain
		kidney
