## Supplemental Table 2 for "Single cell data enables dissecting cell types present in bulk transcriptome data"

### Sheet: enrichR_GSE241302_cl13_ARCHS4_T
Term	Overlap	P-value	Adjusted P-value	Old P-value	Old Adjusted P-value	Odds Ratio	Combined Score	Genes
BLOOD DENDRITIC CELLS	11/2316	3.06674e-09	5.8268e-08	0	0	42.1913	827.062	MT-ATP6;MT-ND4L;MT-ND4;MT-ND5;MT-CO2;MT-CO3;MT-ND2;MT-CYB;MT-ND3;MT-ATP8;MT-ND1
BONE MARROW (BULK TISSUE)	10/2316	8.74427e-08	8.30706e-07	0	0	25.558	415.375	MT-ATP6;MT-ND4L;MT-ND4;MT-ND5;MT-CO1;MT-CO2;MT-ND2;MT-CYB;MT-ATP8;MT-ND1
CORD BLOOD	9/2316	1.70417e-06	1.07931e-05	0	0	17.2432	229.031	MT-ND6;MT-ATP6;MT-ND4L;MT-ND4;MT-ND5;MT-CO2;MT-CO3;MT-CYB;MT-ND3
PANCREATIC ISLET	6/2316	0.0019933	0.00541039	0	0	6.55918	40.7848	MT-ND6;MT-ATP6;MT-ND4;MT-CO2;MT-ND2;MT-CYB
VENTRICLE	6/2316	0.0019933	0.00541039	0	0	6.55918	40.7848	MT-ND6;MT-ND4L;MT-ND5;MT-ND3;MT-ATP8;MT-ND1
CD34+ CELL	6/2316	0.0019933	0.00541039	0	0	6.55918	40.7848	MT-ATP6;MT-ND4;MT-ND2;MT-CYB;MT-ATP8;MT-ND1
DENDRITIC CELL	6/2316	0.0019933	0.00541039	0	0	6.55918	40.7848	MT-ATP6;MT-ND4L;MT-CO2;MT-ND2;MT-CYB;MT-ND3
SUBCUTANEOUS ADIPOSE TISSUE	5/2316	0.0119853	0.028465	0	0	4.7804	21.1488	MT-ND6;MT-ND2;MT-ND3;MT-ATP8;MT-ND1
ADIPOSE (BULK TISSUE)	4/2316	0.0544254	0.103408	0	0	3.39773	9.89054	MT-ND6;MT-ND2;MT-ND3;MT-ND1
MIDBRAIN	4/2316	0.0544254	0.103408	0	0	3.39773	9.89054	MT-ND4L;MT-CO2;MT-ND3;MT-ATP8
TLYMPHOCYTE	3/2316	0.18415	0.291571	0	0	2.29235	3.87866	MT-ATP6;MT-CO2;MT-CYB
KIDNEY (BULK TISSUE)	3/2316	0.18415	0.291571	0	0	2.29235	3.87866	MT-ND6;MT-CO3;MT-ND1
CEREBRAL CORTEX	2/2316	0.454373	0.575539	0	0	1.38862	1.0954	MT-ND6;MT-ND3
COLON (BULK TISSUE)	2/2316	0.454373	0.575539	0	0	1.38862	1.0954	MT-ND3;MT-ATP8
MORULA	2/2316	0.454373	0.575539	0	0	1.38862	1.0954	MT-ND2;MT-ND1
SUPERIOR FRONTAL GYRUS	1/2316	0.798193	0.798193	0	0	0.636141	0.14339	MT-ND3
OMENTUM	1/2316	0.798193	0.798193	0	0	0.636141	0.14339	MT-ND3
VALVE	1/2316	0.798193	0.798193	0	0	0.636141	0.14339	MT-ND3
BRAIN (BULK)	1/2316	0.798193	0.798193	0	0	0.636141	0.14339	MT-ND3

### Sheet: enrichR_GSE241302_cl24_ARCHS4_T
Term	Overlap	P-value	Adjusted P-value	Old P-value	Old Adjusted P-value	Odds Ratio	Combined Score	Genes
BLOOD DENDRITIC CELLS	22/2316	3.74103e-18	9.35256e-17	0	0	56.5217	2268.05	EIF4A1;MT-ND4;MT-ND5;RPL31;RPL23;RPL36A;NME2;RPSA;HMGB1;MT-ND2;PSMA7;MT-ND1;MT-ATP6;CHCHD2;SRSF3;RPL38;MT-CO2;RPS20;RPL37;MT-CO3;MT-CYB;PTMA
BONE MARROW (BULK TISSUE)	19/2316	1.34561e-13	8.41007e-13	0	0	24.3711	722.279	EIF4A1;MT-ND4;MT-ND5;MT-CO1;RPL31;RPL36A;NME2;RPSA;HMGB1;MT-ND2;MT-ND1;MT-ATP6;CHCHD2;SRSF3;MT-CO2;RPS20;RPL37;MT-CYB;PTMA
CD34+ CELL	19/2316	1.34561e-13	8.41007e-13	0	0	24.3711	722.279	MT-ND4;RPL31;PTGES3;RPL23;RPL36A;NME2;RPSA;HMGB1;MT-ND2;PSMA7;MT-ND1;MT-ATP6;CHCHD2;SRSF3;RPL38;RPS20;RPL37;MT-CYB;PTMA
CORD BLOOD	19/2316	1.34561e-13	8.41007e-13	0	0	24.3711	722.279	MT-ND6;EIF4A1;MT-ND4;MT-ND5;RPL31;RPL36A;NME2;RPSA;PSMA7;MT-ATP6;CHCHD2;SRSF3;RPL38;MT-CO2;RPS20;RPL37;MT-CO3;MT-CYB;PTMA
KIDNEY (BULK TISSUE)	17/2316	4.95722e-11	2.47861e-10	0	0	16.3382	387.666	MT-ND6;EIF4A1;RPL31;PTGES3;RPL23;RPL36A;NME2;RPSA;HMGB1;PSMA7;MT-ND1;CHCHD2;RPL38;RPS20;RPL37;MT-CO3;PTMA
DENDRITIC CELL	16/2316	7.28061e-10	3.03359e-09	0	0	13.6618	287.454	EIF4A1;RPL31;RPL23;RPL36A;NME2;RPSA;MT-ND2;PSMA7;MT-ATP6;CHCHD2;SRSF3;RPL38;MT-CO2;RPS20;RPL37;MT-CYB
MIDBRAIN	11/2316	4.62757e-05	0.00016527	0	0	6.02324	60.1173	EIF4A1;RPL31;RPL23;RPL36A;SRSF3;RPL38;MT-CO2;RPS20;HMGB1;RPL37;PTMA
PANCREATIC ISLET	6/2316	0.0613853	0.191829	0	0	2.4149	6.73899	MT-ND6;MT-ATP6;MT-ND4;MT-CO2;MT-ND2;MT-CYB
TLYMPHOCYTE	4/2316	0.327441	0.909558	0	0	1.45518	1.62463	MT-ATP6;RPL31;MT-CO2;MT-CYB
MYOBLAST	3/2316	0.565806	0.953982	0	0	1.04127	0.593006	RPL23;NME2;SRSF3
ADIPOSE (BULK TISSUE)	3/2316	0.565806	0.953982	0	0	1.04127	0.593006	MT-ND6;MT-ND2;MT-ND1
SUBCUTANEOUS ADIPOSE TISSUE	3/2316	0.565806	0.953982	0	0	1.04127	0.593006	MT-ND6;MT-ND2;MT-ND1
VENTRICLE	3/2316	0.565806	0.953982	0	0	1.04127	0.593006	MT-ND6;MT-ND5;MT-ND1
MORULA	3/2316	0.565806	0.953982	0	0	1.04127	0.593006	RPS20;MT-ND2;MT-ND1
NEURONAL EPITHELIUM	2/2316	0.803115	0.953982	0	0	0.663673	0.145515	SRSF3;HMGB1
PLACENTA (BULK)	2/2316	0.803115	0.953982	0	0	0.663673	0.145515	EIF4A1;RPSA
FETAL BRAIN CORTEX	2/2316	0.803115	0.953982	0	0	0.663673	0.145515	SRSF3;HMGB1
VALVE	2/2316	0.803115	0.953982	0	0	0.663673	0.145515	RPL38;RPL37
NEURONAL PROGENITOR CELLS	1/2316	0.953982	0.953982	0	0	0.317855	0.0149742	RPL23
PREFRONTAL CORTEX	1/2316	0.953982	0.953982	0	0	0.317855	0.0149742	SRSF3
CEREBRAL CORTEX	1/2316	0.953982	0.953982	0	0	0.317855	0.0149742	MT-ND6
THYMUS (BULK TISSUE)	1/2316	0.953982	0.953982	0	0	0.317855	0.0149742	PTMA
HUMAN EMBRYO	1/2316	0.953982	0.953982	0	0	0.317855	0.0149742	PTGES3
KERATINOCYTE	1/2316	0.953982	0.953982	0	0	0.317855	0.0149742	EIF4A1
LUNG EPITHELIAL CELL	1/2316	0.953982	0.953982	0	0	0.317855	0.0149742	RPSA
